# No evidence for trans-generational immune priming in *Drosophila melanogaster*

**DOI:** 10.1101/2023.04.25.538340

**Authors:** R. Radhika, Brian P. Lazzaro

## Abstract

Most organisms are under constant and repeated exposure to pathogens, leading to perpetual natural selection for more effective ways to fight-off infections. This could include the evolution of memory-based immunity to increase protection from repeatedly-encountered pathogens both within and across generations. There is mixed evidence for intra- and trans-generational priming in non-vertebrates, which lack the antibody-mediated acquired immunity characteristic of vertebrates. In this work, we tested for trans-generational immune priming in adult offspring of the fruit fly, *Drosophila melanogaster*, after maternal challenge with 10 different bacterial pathogens. We focused on natural opportunistic pathogens of *Drosophila* spanning a range of virulence from 10% to 100% host mortality. We infected mothers via septic injury and tested for enhanced resistance to infection in their adult offspring, measured as the ability to suppress bacterial proliferation and survive infection. We categorized the mothers into four classes for each bacterium tested: those that survived infection, those that succumbed to infection, sterile-injury controls, and uninjured controls. We found no evidence for trans-generational priming by any class of mother in response to any of the bacteria.
