## Supplementary material for "No evidence for trans-generational immune priming in *Drosophila melanogaster*": Table 2

### Sheet: Sheet1
P.sneebia				0-24 hrs								Day2-3						Day4-5
		Sum of Squares	Mean Squares	Degrees of Freedom	F Ratio	Prob > F				Sum of Squares	Mean Squares	Degrees of Freedom	F Ratio	Prob > F
	Time Post-Infection	58000000000000	14000000000000	4	235.686	<.0001			Time Post-Infection	62000000000000	15000000000000	4	359.194	<.0001
	Maternal Condition	120000000000	41000000000	3	0.3016	0.8236			Maternal Condition	360000000000	120000000000	3	1.282	0.3626
	Time Post-Infection*Maternal Condition	1700000000000	140000000000	12	1.2407	0.3133			Time Post-Infection*Maternal Condition	2500000000000	210000000000	12	2.5641	0.0238
	Block (Random)	330000000000	160000000000	2	1.9428	0.3559			Block (Random)	43000000000	21000000000	2	0.3987	0.7275
	Time Post-Infection*Block (Random)	490000000000	61000000000	8	0.5506	0.8068			Time Post-Infection*Block (Random)	340000000000	43000000000	8	0.5196	0.83
	Maternal Condition*Block (Random)	810000000000	130000000000	6	1.209	0.3357			Maternal Condition*Block (Random)	560000000000	93000000000	6	1.1266	0.3768
	Time Post-Infection*Maternal Condition*Block (Random)	2700000000000	110000000000	24	0.7318	0.8204			Time Post-Infection*Maternal Condition*Block (Random)	2000000000000	83000000000	24	0.5641	0.9543
P.aurogenosa
		Sum of Squares	Mean Squares	Degrees of Freedom	F Ratio	Prob > F
	Time Post-Infection	9000000000000	2300000000000	4	1149.91	<.0001
	Maternal Condition	235000000	78200000	3	1.0912	0.4217
	Time Post-Infection*Maternal Condition	563000000	46900000	12	0.3867	0.9554
	Block (Random)	4200000000	2100000000	2	1.0973	0.3815
	Time Post-Infection*Block (Random)	16000000000	1960000000	8	16.1754	<.0001
	Maternal Condition*Block (Random)	430000000	71600000	6	0.5899	0.7351
	Time Post-Infection*Maternal Condition*Block (Random)	2910000000	121000000	24	1.1685	0.2647
P.rettgeri
		Sum of Squares	Mean Squares	Degrees of Freedom	F Ratio	Prob > F				Sum of Squares	Mean Squares	Degrees of Freedom	F Ratio	Prob > F			Sum of Squares	Mean Squares	Degrees of Freedom	F Ratio	Prob > F
	Time Post-Infection	2.1e+21	5.3e+20	4	13.7766	0.0012			Time Post-Infection	2.2e+21	5.4e+20	4	35.491	<.0001		Time Post-Infection	1.8e+21	4.6e+20	4	14.357	0.001
	Maternal Condition	1.5e+18	5e+17	3	0.0478	0.9848			Maternal Condition	1.1e+19	3.7e+18	3	0.3262	0.807		Maternal Condition	2.8e+18	9.4e+17	3	0.4334	0.737
	Time Post-Infection*Maternal Condition	1.2e+19	1e+18	12	0.0969	0.9999			Time Post-Infection*Maternal Condition	2.2e+19	1.9e+18	12	0.2714	0.9889		Time Post-Infection*Maternal Condition	1.7e+19	1.4e+18	12	0.1527	0.9992
	Block (Random)	1.4e+20	7e+19	2	1.848	0.2263			Block (Random)	8e+19	4e+19	2	2.0269	0.1989		Block (Random)	2e+19	1e+19	2	0.4056	0.688
	Time Post-Infection*Block (Random)	3.1e+20	3.8e+19	8	3.603	0.007			Time Post-Infection*Block (Random)	1.2e+20	1.5e+19	8	2.2135	0.0633		Time Post-Infection*Block (Random)	2.6e+20	3.2e+19	8	3.4529	0.0087
	Maternal Condition*Block (Random)	6.2e+19	1e+19	6	0.984	0.4577			Maternal Condition*Block (Random)	6.8e+19	1.1e+19	6	1.6304	0.1821		Maternal Condition*Block (Random)	1.3e+19	2.2e+18	6	0.2332	0.9615
	Time Post-Infection*Maternal Condition*Block (Random)	2.5e+20	1.1e+19	24	4.5027	<.0001			Time Post-Infection*Maternal Condition*Block (Random)	1.7e+20	6.9e+18	24	2.0185	0.0031		Time Post-Infection*Maternal Condition*Block (Random)	2.2e+20	9.3e+18	24	3.2241	<.0001
E.coli
		Sum of Squares	Mean Squares	Degrees of Freedom	F Ratio	Prob > F				Sum of Squares	Mean Squares	Degrees of Freedom	F Ratio	Prob > F			Sum of Squares	Mean Squares	Degrees of Freedom	F Ratio	Prob > F
	Time Post-Infection	5850000000	1460000000	4	151.688	<.0001			Time Post-Infection	5750000000	1440000000	4	635.636	<.0001		Time Post-Infection	6080000000	1520000000	4	640.34	<.0001
	Maternal Condition	29600000	9875001	3	0.4527	0.7249			Maternal Condition	62700000	20900000	3	2.8064	0.1305		Maternal Condition	44000000	14700000	3	1.7156	0.2625
	Time Post-Infection*Maternal Condition	97700000	8140763	12	0.9938	0.4825			Time Post-Infection*Maternal Condition	55100000	4590418	12	0.8556	0.5981		Time Post-Infection*Maternal Condition	119000000	9937997	12	1.7948	0.1076
	Block (Random)	15600000	7821164	2	0.3361	0.7276			Block (Random)	16400000	8215959	2	1.8922	0.3693		Block (Random)	23000000	11500000	2	2.1323	0.3156
	Time Post-Infection*Block (Random)	77200000	9643955	8	1.1773	0.3525			Time Post-Infection*Block (Random)	18100000	2260236	8	0.4213	0.8968		Time Post-Infection*Block (Random)	19000000	2372689	8	0.4285	0.8923
	Maternal Condition*Block (Random)	131000000	21800000	6	2.6632	0.04			Maternal Condition*Block (Random)	44700000	7446856	6	1.388	0.2597		Maternal Condition*Block (Random)	51300000	8555341	6	1.5451	0.2064
	Time Post-Infection*Maternal Condition*Block (Random)	197000000	8191599	24	1.027	0.4284			Time Post-Infection*Maternal Condition*Block (Random)	129000000	5364459	24	0.7982	0.7409		Time Post-Infection*Maternal Condition*Block (Random)	133000000	5536769	24	0.8968	0.6071
S.marscescens
		Sum of Squares	Mean Squares	Degrees of Freedom	F Ratio	Prob > F				Sum of Squares	Mean Squares	Degrees of Freedom	F Ratio	Prob > F			Sum of Squares	Mean Squares	Degrees of Freedom	F Ratio	Prob > F
	Time Post-Infection	4700000000000	1200000000000	4	136.659	<.0001			Time Post-Infection	3700000000000	940000000000	4	86.5478	<.0001		Time Post-Infection	3800000000000	950000000000	4	84.9968	<.0001
	Maternal Condition	16000000000	5170000000	3	0.8836	0.5008			Maternal Condition	11000000000	3650000000	3	0.4169	0.7474		Maternal Condition	12000000000	4070000000	3	0.4527	0.7249
	Time Post-Infection*Maternal Condition	41000000000	3400000000	12	0.3627	0.9647			Time Post-Infection*Maternal Condition	61000000000	5100000000	12	0.769	0.675		Time Post-Infection*Maternal Condition	49000000000	4110000000	12	0.6475	0.7818
	Block (Random)	35000000000	18000000000	2	3.4628	0.2898			Block (Random)	34000000000	17000000000	2	1.32	0.3376		Block (Random)	31000000000	15000000000	2	1.1084	0.3877
	Time Post-Infection*Block (Random)	69000000000	8590000000	8	0.9155	0.5206			Time Post-Infection*Block (Random)	87000000000	11000000000	8	1.6316	0.1678		Time Post-Infection*Block (Random)	89000000000	11000000000	8	1.7519	0.1371
	Maternal Condition*Block (Random)	35000000000	5850000000	6	0.6232	0.71			Maternal Condition*Block (Random)	53000000000	8770000000	6	1.3217	0.2858		Maternal Condition*Block (Random)	54000000000	9010000000	6	1.4174	0.2489
	Time Post-Infection*Maternal Condition*Block (Random)	230000000000	9390000000	24	1.697	0.0211			Time Post-Infection*Maternal Condition*Block (Random)	160000000000	6630000000	24	1.2916	0.1611		Time Post-Infection*Maternal Condition*Block (Random)	150000000000	6350000000	24	1.2353	0.2039
S.aureus
		Sum of Squares	Mean Squares	Degrees of Freedom	F Ratio	Prob > F				Sum of Squares	Mean Squares	Degrees of Freedom	F Ratio	Prob > F
	Time Post-Infection	1300000000000	320000000000	4	13.0525	0.0014			Time Post-Infection	1700000000000	420000000000	4	9.251	0.0043
	Maternal Condition	96000000000	32000000000	3	0.7861	0.5437			Maternal Condition	66000000000	22000000000	3	0.3512	0.7903
	Time Post-Infection*Maternal Condition	540000000000	45000000000	12	1.119	0.3898			Time Post-Infection*Maternal Condition	330000000000	28000000000	12	0.5417	0.8657
	Block (Random)	63000000000	32000000000	2	1.2842	0.4771			Block (Random)	130000000000	64000000000	2	1.1266	0.4262
	Time Post-Infection*Block (Random)	190000000000	24000000000	8	0.5983	0.7699			Time Post-Infection*Block (Random)	360000000000	45000000000	8	0.8861	0.5423
	Maternal Condition*Block (Random)	240000000000	41000000000	6	1.0102	0.4419			Maternal Condition*Block (Random)	380000000000	63000000000	6	1.2342	0.3239
	Time Post-Infection*Maternal Condition*Block (Random)	970000000000	40000000000	24	0.8427	0.6821			Time Post-Infection*Maternal Condition*Block (Random)	1200000000000	51000000000	24	1.2324	0.2063
Enterococcus faecalis
		Sum of Squares	Mean Squares	Degrees of Freedom	F Ratio	Prob > F				Sum of Squares	Mean Squares	Degrees of Freedom	F Ratio	Prob > F			Sum of Squares	Mean Squares	Degrees of Freedom	F Ratio	Prob > F
	Time Post-Infection	122770000000000	31000000000000	4	434.046	<.0001			Time Post-Infection	170000000000000	43000000000000	4	464.925	<.0001		Time Post-Infection	190000000000000	47000000000000	4	419.508	<.0001
	Maternal Condition	110630000000	37000000000	3	0.5215	0.6676			Maternal Condition	990000000000	330000000000	3	2.6294	0.1435		Maternal Condition	49000000000	16000000000	3	0.4695	0.7138
	Time Post-Infection*Maternal Condition	321490000000	27000000000	12	0.3789	0.9708			Time Post-Infection*Maternal Condition	2300000000000	190000000000	12	2.2635	0.0418		Time Post-Infection*Maternal Condition	500000000000	42000000000	12	0.5252	0.8778
	Block (Random)	526300000000	260000000000	2	3.7214	0.0248			Block (Random)	110000000000	56000000000	2	0.4224	0.6795		Block (Random)	120000000000	60000000000	2	0.8886	0.5209
	Time Post-Infection*Block (Random)	958640000000	120000000000	8	1.6946	0.0968			Time Post-Infection*Block (Random)	750000000000	93000000000	8	1.0883	0.4041		Time Post-Infection*Block (Random)	900000000000	110000000000	8	1.4147	0.2406
	Maternal Condition*Block (Random)	327400000000	55000000000	6	0.7717	0.5924			Maternal Condition*Block (Random)	750000000000	130000000000	6	1.4616	0.2332		Maternal Condition*Block (Random)	200000000000	34000000000	6	0.4285	0.8526
	Time Post-Infection*Maternal Condition*Block (Random)	1021200000000	43000000000	24	0.6017	0.9335			Time Post-Infection*Maternal Condition*Block (Random)	2100000000000	86000000000	24	0.9437	0.5414		Time Post-Infection*Maternal Condition*Block (Random)	1900000000000	80000000000	24	0.6761	0.8765
Bacillus subtilis
strain 3610
		Sum of Squares	Mean Squares	Degrees of Freedom	F Ratio	Prob > F				Sum of Squares	Mean Squares	Degrees of Freedom	F Ratio	Prob > F			Sum of Squares	Mean Squares	Degrees of Freedom	F Ratio	Prob > F
	Time Post-Infection	6370000000	1590000000	4	601.781	<.0001			Time Post-Infection	4910000000	1230000000	4	422.304	<.0001		Time Post-Infection	5800000000	1450000000	4	1132.52	<.0001
	Maternal Condition	13700000	4556708	3	0.9484	0.4739			Maternal Condition	1819331	606444	3	0.4174	0.7471		Maternal Condition	867565	433782	2	0.0614	0.9413
	Time Post-Infection*Maternal Condition	38600000	3217998	12	1.1008	0.4018			Time Post-Infection*Maternal Condition	78200000	6518782	12	2.3831	0.0338		Time Post-Infection*Maternal Condition	25000000	3125433	8	1.1378	0.3899
	Block (Random)	8279708	4139854	2	0.9125	0.4709			Block (Random)	27300000	13600000	2	8.4049	0.1489		Block (Random)	582871	291436	2	0.0518	0.9505
	Time Post-Infection*Block (Random)	21100000	2639742	8	0.9046	0.5287			Time Post-Infection*Block (Random)	23200000	2906075	8	1.0622	0.4205		Time Post-Infection*Block (Random)	10100000	1258969	8	0.4592	0.8671
	Maternal Condition*Block (Random)	28900000	4816206	6	1.6506	0.1767			Maternal Condition*Block (Random)	8705246	1450874	6	0.5306	0.7796		Maternal Condition*Block (Random)	28400000	7109191	4	2.5935	0.076
	Time Post-Infection*Maternal Condition*Block (Random)	70000000	2917555	24	0.8263	0.7042			Time Post-Infection*Maternal Condition*Block (Random)	65600000	2733768	24	0.5948	0.9377		Time Post-Infection*Maternal Condition*Block (Random)	43900000	2740723	16	0.8314	0.6497
Bacillus subtilis
strain 168
		Sum of Squares	Mean Squares	Degrees of Freedom	F Ratio	Prob > F				Sum of Squares	Mean Squares	Degrees of Freedom	F Ratio	Prob > F			Sum of Squares	Mean Squares	Degrees of Freedom	F Ratio	Prob > F
	Time Post-Infection	1890000000	471000000	4	141.526	<.0001			Time Post-Infection	2350000000	588000000	4	132.874	<.0001		Time Post-Infection	1970000000	493000000	4	226.182	<.0001
	Maternal Condition	2312817	770939	3	0.8864	0.4952			Maternal Condition	3786710	1262237	3	0.5458	0.6681		Maternal Condition	5608883	2804442	2	0.5642	0.6076
	Time Post-Infection*Maternal Condition	39100000	3260217	12	1.8288	0.0975			Time Post-Infection*Maternal Condition	18300000	1526896	12	0.5834	0.8349		Time Post-Infection*Maternal Condition	21200000	2647979	8	1.2223	0.3443
	Block (Random)	804444	402222	2	0.1664	0.8529			Block (Random)	2852546	1426273	2	0.3451	0.7245		Block (Random)	8228635	4114317	2	0.8246	0.5079
	Time Post-Infection*Block (Random)	26700000	3337560	8	1.8781	0.1093			Time Post-Infection*Block (Random)	35500000	4440683	8	1.6993	0.1485		Time Post-Infection*Block (Random)	17300000	2161300	8	1.0019	0.4703
	Maternal Condition*Block (Random)	5024439	837407	6	0.4739	0.8209			Maternal Condition*Block (Random)	13800000	2295411	6	0.8807	0.5237		Maternal Condition*Block (Random)	20000000	4998831	4	2.3275	0.1002
	Time Post-Infection*Maternal Condition*Block (Random)	42300000	1764475	24	0.6198	0.914			Time Post-Infection*Maternal Condition*Block (Random)	62500000	2604583	24	0.7766	0.7604		Time Post-Infection*Maternal Condition*Block (Random)	34300000	2144500	16	0.637	0.847
M.luteus
		Sum of Squares	Mean Squares	Degrees of Freedom	F Ratio	Prob > F				Sum of Squares	Mean Squares	Degrees of Freedom	F Ratio	Prob > F			Sum of Squares	Mean Squares	Degrees of Freedom	F Ratio	Prob > F
	Time Post-Infection	47000000000000	12000000000000	4	135.474	<.0001			Time Post-Infection	49000000000000	12000000000000	4	410.031	<.0001		Time Post-Infection	52000000000000	13000000000000	4	574.429	<.0001
	Maternal Condition	21000000000	7090000000	3	0.2331	0.8702			Maternal Condition	27000000000	8960000000	3	0.453	0.7247		Maternal Condition	23000000000	7560000000	3	2.2376	0.1827
	Time Post-Infection*Maternal Condition	110000000000	9390000000	12	0.5042	0.8916			Time Post-Infection*Maternal Condition	170000000000	14000000000	12	0.9241	0.5393		Time Post-Infection*Maternal Condition	66000000000	5460000000	12	0.8937	0.565
	Block (Random)	290000000000	140000000000	2	1.4759	0.2803			Block (Random)	130000000000	67000000000	2	1.9722	0.2163		Block (Random)	243000000	121000000	2	0.0062	0.9939
	Time Post-Infection*Block (Random)	690000000000	86000000000	8	4.6384	0.0016			Time Post-Infection*Block (Random)	240000000000	30000000000	8	1.9297	0.1015		Time Post-Infection*Block (Random)	180000000000	22000000000	8	3.662	0.0061
	Maternal Condition*Block (Random)	180000000000	30000000000	6	1.6333	0.1813			Maternal Condition*Block (Random)	120000000000	20000000000	6	1.2909	0.2987		Maternal Condition*Block (Random)	20000000000	3350000000	6	0.5496	0.7654
	Time Post-Infection*Maternal Condition*Block (Random)	450000000000	19000000000	24	1.1316	0.3029			Time Post-Infection*Maternal Condition*Block (Random)	370000000000	15000000000	24	0.9409	0.5453		Time Post-Infection*Maternal Condition*Block (Random)	150000000000	6080000000	24	0.2997	0.9996
